# Identification of HLA-A33-restricted CD8^+^ T cell epitopes from avian influenza A/H5N1

**DOI:** 10.64898/2026.06.21.733083

**Authors:** A.K.M. Muraduzzaman, Patricia T. Illing, Mitchell Jenzen, Nathan P. Croft, Sinead M. Williams, Paul Selleck, Michelle L. Baker, Katherine Kedzierska, Anthony W. Purcell, Nicole A. Mifsud

## Abstract

The rapid evolution of avian influenza A/H5N1, including the recent U.S. clade 2.3.4.4b outbreak, highlights its pandemic potential and the urgent need for durable, broadly protective vaccines. Given the capacity of CD8^+^ T cells to mediate cross-strain immunity, we investigated whether geographically distinct HLA-A33 allotypes, HLA-A*33:01 in East/Southeast Asia and HLA-A*33:03 in South Asia, differentially shape the influenza immunopeptidome and influence antiviral immunity. Antigen-presenting cells overexpressing HLA-A*33:01 or HLA-A*33:03 were transfected with single A/H5N1 antigens or infected with A/X-31 (H3N2) as a control comparison representing current seasonal influenza virus. We identified novel ligands restricted to HLA-A*33:01 (57 from A/H5N1; 55 from A/X-31) and HLA-A*33:03 (29 from A/H5N1; 45 from A/X-31). Although fewer peptides were recovered for HLA-A*33:03, a larger proportion of A/X-31-derived peptides were predicted as high-affinity binders (74%) compared with HLA-A*33:01 (61%), indicating qualitative differences in antigen presentation. To determine immunogenicity, peripheral blood lymphocytes from HLA-A*33:03-positive, A/H5N1-naïve donors were stimulated with four conserved peptides: PB2_GTF_, PB2_KTY_, NP_SVQ_ and PB1_MTK_. All elicited robust CD8⁺ T cell activation despite the absence of prior A/H5N1 exposure, demonstrating cross-recognition by memory T cells primed against seasonal influenza. These findings define HLA-A33-restricted influenza epitopes and reveal allotype-specific presentation features that shape CD8^+^ T cell immunity. Conserved, immunogenic peptides identified here represent promising candidates for rational design of broadly cross-reactive vaccines to protect HLA-A33-expressing populations against severe A/H5N1 disease. Data are available via ProteomeXchange with identifier PXD078870.

**Author Summary:** Avian influenza A/H5N1 continues to pose a significant pandemic threat because of its ability to infect humans and its potential to acquire sustained human-to-human transmissibility. While current influenza vaccines primarily target rapidly evolving viral surface proteins, CD8^+^ T cells can recognize more conserved internal viral proteins and may provide broader protection against diverse influenza strains.

In this study, we investigated how two common HLA-A33 variants, which are prevalent in South, East, and Southeast Asian populations, present influenza-derived peptides to CD8^+^ T cells. We identified novel influenza peptides presented by HLA-A*33:01 and HLA-A*33:03. Importantly, several conserved A/H5N1-derived peptides were recognized by memory CD8^+^ T cells from healthy individuals with no prior exposure to A/H5N1, suggesting that previous infection with seasonal influenza viruses can generate cross-reactive immune responses.

Our findings expand the current repository of influenza T cell targets and provide new insights into antiviral immunity in HLA-A33-expressing populations. The conserved and immunogenic peptides identified in this study may help guide the development of broadly protective influenza vaccines and contribute to future pandemic preparedness efforts.
