## Supplementary material for "Identification of HLA-A33-restricted CD8^+^ T cell epitopes from avian influenza A/H5N1": Supp Data 1

### Sheet: descriptors
Modifications
Oxidation (M): 15.99
Deamidation (NQ): 0.98
Databases
IAV search	Human proteome + A/X31 proteome + A/X31 6 frame nucleotide sequence translation
Binding affinity prediction
NetMHC4.2 binding predictions	SB (strong binder)	%rank ≤ 0.5
	WB (weak binder)	%rank ≤ 2
	NB (non-binder)	%rank > 2

### Sheet: A3301 A_X-31
HLA-A*33:01-restricted influenza A/X-31 peptides
Peptide details										Parameters of best identification					Predicted HLA binding
Peptide Name	Peptide	Sequence	Replicate 1	Replicate 2	PTM	Ascore	Protein	start	length	-10lgP	Mass	ppm	m/z	RT	HLA-A*33:01 %Rank	HLA-A*33:01 Bindng level	Reported in IEDB	HLA-A*11:01 overlap
PB2_417-428	DLN(+0.98)FVNRANQR	DLNFVNRANQR	DLNFVNRANQR		Deamidation (NQ)	N3:Deamidation (NQ):28.73	PB2	417	11	99.72	1346.67	9.8	449.903	31.7722	0.181293	SB
PB2_420-428	FVNRANQR	FVNRANQR	FVNRANQR	FVNRANQR			PB2	420	8	102.65	1003.53	0.2	502.775	31.5856	1.14194	WB
PB2_419-428	N(+0.98)FVNRANQR	NFVNRANQR	NFVNRANQR	NFVNRANQR	Deamidation (NQ)	N1:Deamidation (NQ):40.63	PB2	419	9	105.49	1118.56	-1.5	560.288	21.3769	0.047295	SB
PB2_275-284	DPLASLLEM(+15.99)	DPLASLLEM	DPLASLLEM		Oxidation (M)	M9:Oxidation (M):1000.00	PB2	275	9	92.48	1003.49	3.1	502.755	77.5394	11.4992	NB
PB2_371-380	TAILRKATR	TAILRKATR	TAILRKATR	TAILRKATR			PB2	371	9	105.37	1028.65	-1.5	515.331	19.3847	0.079086	SB
PB2_167-176	VFPNEVGAR	VFPNEVGAR	VFPNEVGAR				PB2	167	9	40.32	987.514	-1.1	494.765	37.2412	1.00251	WB
PB2_394-403	IAEAIIVAM(+15.99)	IAEAIIVAM		IAEAIIVAM	Oxidation (M)	M9:Oxidation (M):1000.00	PB2	394	9	101.58	945.52	4.4	473.771	54.8278	8.1544	NB
PB2_55-64	YPITADKRI	YPITADKRI		YPITADKRI			PB2	55	9	78.04	1075.6	2	538.812	27.6845	42.5836	NB	YPITADKRI
PB2_718-728	KGEKANVLIG	KGEKANVLIG		KGEKANVLIG			PB2	718	10	41.24	1027.6	1.5	514.811	32.5062	86.003	NB
PB2+3_15-27	TTKSNVAVSHPR	TTKSNVAVSHPR	TTKSNVAVSHPR	TTKSNVAVSHPR			PB2+3	15	12	105.95	1295.69	-4.9	432.905	18.4371	1.55293	WB
PB2+3_19-27	N(+0.98)VAVSHPR	NVAVSHPR	NVAVSHPR	NVAVSHPR	Deamidation (NQ)	N1:Deamidation (NQ):1000.00	PB2+3	19	8	107.01	879.456	0.9	440.738	19.0419	0.536499	WB
PB1_193-204	DNM(+15.99)TKKM(+15.99)ITQR	DNMTKKMITQR	DNMTKKMITQR	DNMTKKMITQR	Oxidation (M); Oxidation (M)	M3:Oxidation (M):1000.00;M7:Oxidation (M):1000.00	PB1	193	11	106.67	1396.68	1	466.57	18.3101	0.198686	SB
PB1_664-673	HSWIPKRNR	HSWIPKRNR	HSWIPKRNR	HSWIPKRNR			PB1	664	9	101.58	1192.66	2.9	398.563	20.9925	0.189792	SB
PB1_2-12	DVNPTLLFLK	DVNPTLLFLK	DVNPTLLFLK	DVNPTLLFLK			PB1	2	10	107.46	1158.66	-3.3	580.34	70.7212	0.823089	WB
PB1_377-387	DLKYFNDSTR	DLKYFNDSTR	DLKYFNDSTR				PB1	377	10	99.87	1257.6	4.6	629.812	33.0615	0.231115	SB
PB1_195-204	M(+15.99)TKKM(+15.99)ITQR	MTKKMITQR	MTKKMITQR		Oxidation (M); Oxidation (M)	M1:Oxidation (M):1000.00;M5:Oxidation (M):1000.00	PB1	195	9	69.6	1167.61	4.4	584.817	18.3749	0.02954	SB
PB1_143-152	LANTIEVFR	LANTIEVFR	LANTIEVFR	LANTIEVFR			PB1	143	9	99.85	1061.59	3.9	531.805	44.7529	0.275851	SB
PB1_335-343	NVLSIAPI	NVLSIAPI	NVLSIAPI				PB1	335	8	33.17	825.496	3.6	826.509	60.0519	28.3143	NB	NVLSIAPI
PB1_541-551	PATAQ(+0.98)M(+15.99)ALQL	PATAQMALQL	PATAQMALQL		Deamidation (NQ); Oxidation (M)	Q5:Deamidation (NQ):11.01;M6:Oxidation (M):1000.00	PB1	541	10	31.26	1059.53	-3.2	530.771	50.9551	71.91	NB
PB1_340-349	APIM(+15.99)FSNKM(+15.99)	APIMFSNKM		APIMFSNKM	Oxidation (M); Oxidation (M)	M4:Oxidation (M):1000.00;M9:Oxidation (M):1000.00	PB1	340	9	60.88	1069.49	5.1	535.759	29.2966	16.7181	NB	APIMFSNKM
PB1_482-492	DARIDFESGR	DARIDFESGR		DARIDFESGR			PB1	482	10	95.41	1164.55	7.5	583.29	30.5007	0.465295	SB
PB1_2-11	DVNPTLLFL	DVNPTLLFL	DVNPTLLFL	DVNPTLLFL			PB1	2	9	91.89	1030.57	0.3	516.294	78.2558	2.15081	NB	DVNPTLLFL
PB1+2_727-737	FPEPELM(+15.99)HGL	FPEPELMHGL	FPEPELMHGL	FPEPELMHGL	Oxidation (M)	M7:Oxidation (M):1000.00	PB1+2	727	10	83.3	1184.55	3.6	593.288	48.6892	26.7319	NB
PA_67-76	DPNALLKHR	DPNALLKHR	DPNALLKHR	DPNALLKHR			PA	67	9	99.09	1062.59	2.2	532.307	24.2221	0.709038	WB
PA_499-509	N(+0.98)LYGFIIKGR	NLYGFIIKGR	NLYGFIIKGR	NLYGFIIKGR	Deamidation (NQ)	N1:Deamidation (NQ):1000.00	PA	499	10	105.96	1180.66	0.3	394.562	55.6365	0.160471	SB
PA_108-117	DLYDYKENR	DLYDYKENR	DLYDYKENR	DLYDYKENR			PA	108	9	106.53	1214.56	-3.2	405.86	28.4482	0.012962	SB
PA_431-443	DVAPIEHIASM(+15.99)R	DVAPIEHIASMR	DVAPIEHIASMR	DVAPIEHIASMR	Oxidation (M)	M11:Oxidation (M):1000.00	PA	431	12	66.58	1353.67	5.4	677.849	35.6079	0.436256	SB
PA_501-509	YGFIIKGR	YGFIIKGR		YGFIIKGR			PA	501	8	74.98	952.549	-1.9	477.283	55.6113	1.70078	WB
PA+2_542-553	HINGRSTVFLR	HINGRSTVFLR		HINGRSTVFLR			PA+2	542	11	65.57	1298.72	6.5	433.918	25.6927	0.265553	SB
PA+3_47-58	HSLGSM(+15.99)LHVFR	HSLGSMLHVFR	HSLGSMLHVFR	HSLGSMLHVFR	Oxidation (M)	M6:Oxidation (M):1000.00	PA+3	47	11	107.91	1298.66	3.2	433.896	29.7186	0.639275	WB
NP_353-362	LPRGKLSTR	LPRGKLSTR	LPRGKLSTR	LPRGKLSTR			NP	353	9	104.54	1026.63	2.3	514.325	19.895	1.08774	WB
NP_372-383	ETM(+15.99)ESSTLELR	ETMESSTLELR	ETMESSTLELR	ETMESSTLELR	Oxidation (M)	M3:Oxidation (M):1000.00	NP	372	11	106.02	1310.6	2.7	656.313	31.9238	0.14353	SB
NP_142-151	N(+0.98)LNDATYQR	NLNDATYQR	NLNDATYQR	NLNDATYQR	Deamidation (NQ)	N1:Deamidation (NQ):26.31	NP	142	9	105.08	1094.5	5.2	548.262	27.9228	0.029799	SB	NLNDATYQR
NP_450-462	SARPEDVSFQGR	SARPEDVSFQGR	SARPEDVSFQGR	SARPEDVSFQGR			NP	450	12	104.16	1347.65	2.2	674.838	25.4651	5.26712	NB
NP_166-175	LM(+15.99)QGSTLPR	LMQGSTLPR	LMQGSTLPR	LMQGSTLPR	Oxidation (M)	M2:Oxidation (M):1000.00	NP	166	9	100.29	1017.53	1.4	509.774	24.9054	1.44748	WB	LMQGSTLPR
NP_336-345	AAFEDLRVL	AAFEDLRVL	AAFEDLRVL	AAFEDLRVL			NP	336	9	96.74	1032.56	4	517.291	56.2537	14.9893	NB	AAFEDLRVL
NP_142-153	N(+0.98)LNDATYQRTR	NLNDATYQRTR	NLNDATYQRTR	NLNDATYQRTR	Deamidation (NQ)	N1:Deamidation (NQ):26.31	NP	142	11	103.24	1351.65	1	451.559	23.9332	0.705352	WB
NP_88-99	DPKKTGGPIYR	DPKKTGGPIYR	DPKKTGGPIYR				NP	88	11	87.92	1230.67	2.2	616.347	20.1668	1.21377	WB
NP_257-268	TFLARSALILR	TFLARSALILR		TFLARSALILR			NP	257	11	103.09	1259.77	-0.2	420.932	44.7484	0.293506	SB
NP_408-422	IQPTFSVQRNLPFD	IQPTFSVQRNLPFD	IQPTFSVQRNLPFD	IQPTFSVQRNLPFD			NP	408	14	106.05	1660.86	-0.3	831.439	59.4014	81.3405	NB	IQPTFSVQRNLPFD
NP_372-385	ETM(+15.99)ESSTLELRSR	ETMESSTLELRSR		ETMESSTLELRSR	Oxidation (M)	M3:Oxidation (M):1000.00	NP	372	13	96.9	1553.74	3.4	777.881	25.7496	0.860178	WB
M1_64-73	FTLTVPSER	FTLTVPSER	FTLTVPSER	FTLTVPSER			M1	64	9	102.5	1048.56	4.9	525.289	44.1753	0.082885	SB	FTLTVPSER
M1_235-244	ENLQAYQKR	ENLQAYQKR	ENLQAYQKR				M1	235	9	98.3	1148.59	-1.9	575.305	21.2271	0.228509	SB
M1_65-73	TLTVPSER	TLTVPSER	TLTVPSER	TLTVPSER			M1	65	8	52.87	901.487	2.4	451.753	28.3266	2.32423	NB
M1_201-211	EAM(+15.99)EVASQAR	EAMEVASQAR	EAMEVASQAR		Oxidation (M)	M3:Oxidation (M):1000.00	M1	201	10	85.67	1106.5	-4.5	554.258	19.6697	0.061495	SB	EAMEVASQAR
M1_179-188	M(+15.99)VLASTTAK	MVLASTTAK	MVLASTTAK	MVLASTTAK	Oxidation (M)	M1:Oxidation (M):1000.00	M1	179	9	91.48	936.495	-3	469.255	21.3478	2.38626	NB	MVLASTTAK	MVLASTTAK
M1_127-135	C(+119.00)M(+15.99)GLIYNR	CMGLIYNR		CMGLIYNR	Cysteinylation; Oxidation (M)	C1:Cysteinylation:1000.00;M2:Oxidation (M):1000.00	M1	127	8	43.14	1103.46	0.4	552.738	28.2066	4.45807	NB	CMGLIYNR
M1_91-102	NNM(+15.99)DKAVKLYR	NNMDKAVKLYR		NNMDKAVKLYR	Oxidation (M)	M3:Oxidation (M):1000.00	M1	91	11	96.43	1366.7	0.4	684.362	21.4114	0.288168	SB
M1_229-240	LKNDLLENLQA	LKNDLLENLQA		LKNDLLENLQA			M1	229	11	84.31	1269.69	1.1	635.857	52.4203	67.1188	NB	LKNDLLENLQA	LKNDLLENLQA
NA_203-217	ASFIYDGRLVDSIG	ASFIYDGRLVDSIG		ASFIYDGRLVDSIG			NA	203	14	88.86	1511.76	3.9	756.894	60.9676	99.5405	NB
NA_299-312	NRPVVDINM(+15.99)EDYS	NRPVVDINMEDYS	NRPVVDINMEDYS		Oxidation (M)	M9:Oxidation (M):1000.00	NA	299	13	81.09	1566.7	7.4	784.365	39.296	67.0495	NB
NA_298-312	SNRPVVDINM(+15.99)EDYS	SNRPVVDINMEDYS	SNRPVVDINMEDYS		Oxidation (M)	M10:Oxidation (M):1000.00	NA	298	14	87.68	1653.73	-2.9	827.873	39.5281	88.423	NB
HA_505-516	DVYRDEALNNR	DVYRDEALNNR	DVYRDEALNNR	DVYRDEALNNR			HA	505	11	106.45	1363.65	0.4	682.834	26.3764	0.140863	SB
HA_262-272	N(+0.98)SNGNLIAPR	NSNGNLIAPR	NSNGNLIAPR	NSNGNLIAPR	Deamidation (NQ)	N1:Deamidation (NQ):15.73	HA	262	10	106.66	1055.54	1.5	528.778	31.2464	0.292845	SB	NSNGNLIAPR
HA_507-516	YRDEALNNR	YRDEALNNR	YRDEALNNR	YRDEALNNR			HA	507	9	102.93	1149.55	-5.4	575.782	26.4596	1.67954	WB
HA_98-107	ETWDLFVER	ETWDLFVER	ETWDLFVER	ETWDLFVER			HA	98	9	104.82	1193.57	4.2	597.798	61.538	0.003888	SB
HA_254-266	KPGDVLVINSNG	KPGDVLVINSNG	KPGDVLVINSNG	KPGDVLVINSNG			HA	254	12	97.55	1211.65	2.4	606.837	39.0182	96.8115	NB
HA_114-125	YPYDVPDYASL	YPYDVPDYASL		YPYDVPDYASL			HA	114	11	84.97	1301.58	4.4	651.803	71.6263	11.8776	NB
HA_254-268	KPGDVLVINSNGNL	KPGDVLVINSNGNL	KPGDVLVINSNGNL	KPGDVLVINSNGNL			HA	254	14	106.23	1438.78	1.3	720.4	50.0144	79.4495	NB	KPGDVLVINSNGNL
HA_100-113	WDLFVERSKAFSN	WDLFVERSKAFSN		WDLFVERSKAFSN			HA	100	13	49.64	1597.79	-2.4	799.903	53.0714	98.761	NB
HA+1_203-212	YTFGGFTTR	YTFGGFTTR	YTFGGFTTR	YTFGGFTTR			HA+1	203	9	104.93	1048.5	0.1	525.258	45.7902	0.010964	SB
NS1_80-89	TM(+15.99)ASVPASR	TMASVPASR	TMASVPASR		Oxidation (M)	M2:Oxidation (M):1000.00	NS1	80	9	58.12	934.454	-2.5	468.235	20.2762	0.07348	SB	TMASVPASR
NS1_209-218	N(+0.98)GRPPLTPK	NGRPPLTPK		NGRPPLTPK	Deamidation (NQ)	N1:Deamidation (NQ):1000.00	NS1	209	9	37.99	979.545	3.7	490.784	22.1748	2.36939	NB
NS1_48-60	STLGLDIKTATR	STLGLDIKTATR	STLGLDIKTATR	STLGLDIKTATR			NS1	48	12	98.83	1274.72	5.2	638.372	34.825	2.59302	NB
NS1_196-205	ETLQRFAWR	ETLQRFAWR		ETLQRFAWR			NS1	196	9	106.58	1205.63	5.4	402.888	36.9036	0.025321	SB
NS1_137-146	IFDRLETLI	IFDRLETLI		IFDRLETLI			NS1	137	9	105.18	1118.63	0.3	560.327	68.7579	24.3971	NB	IFDRLETLI	IFDRLETLI
NS1_221-231	EM(+15.99)AGTIRSEV	EMAGTIRSEV	EMAGTIRSEV		Oxidation (M)	M2:Oxidation (M):1000.00	NS1	221	10	25.85	1107.52	2.3	554.771	26.9946	11.9646	NB
NS1_51-60	GLDIKTATR	GLDIKTATR	GLDIKTATR				NS1	51	9	75.07	973.556	3.1	487.788	24.8764	1.71013	WB
NS1_79-89	M(+15.99)TM(+15.99)ASVPASR	MTMASVPASR		MTMASVPASR	Oxidation (M); Oxidation (M)	M1:Oxidation (M):1000.00;M3:Oxidation (M):1000.00	NS1	79	10	105.67	1081.49	1.1	541.755	20.369	0.1183	SB
NS2_43-52	DSLGEAVM(+15.99)R	DSLGEAVMR	DSLGEAVMR	DSLGEAVMR	Oxidation (M)	M8:Oxidation (M):1000.00	NS2	43	9	106.67	992.46	3.3	497.241	30.0832	0.098112	SB	DSLGEAVMR
NS2_54-62	DLHSLQNR	DLHSLQNR	DLHSLQNR	DLHSLQNR			NS2	54	8	105.24	981.499	4.9	491.761	22.5096	0.720468	WB
NS2_11-22	DILLRM(+15.99)SKM(+15.99)QL	DILLRMSKMQL		DILLRMSKMQL	Oxidation (M); Oxidation (M)	M6:Oxidation (M):1000.00;M9:Oxidation (M):1000.00	NS2	11	11	94.33	1378.73	0.6	690.376	36.3958	12.2653	NB
NS2_40-52	LYRDSLGEAVM(+15.99)R	LYRDSLGEAVMR		LYRDSLGEAVMR	Oxidation (M)	M11:Oxidation (M):1000.00	NS2	40	12	105.66	1424.71	-1.1	475.911	30.3117	1.1915	WB

### Sheet: A3303 A_X-31
HLA-A*33:03-restricted influenza A/X-31 peptides
Peptide details										Parameters of best identification					Predicted HLA binding
Peptide Name	Peptide	Sequence	Replicate 1	Replicate 2	PTM	Ascore	Protein	start	length	-10lgP	Mass	ppm	m/z	RT	HLA-A*33:03 %Rank	HLA-A*33:03 Binding level	Reported in IEDB	HLA-A*11:01 overlap
PB2_371-380	TAILRKATR	TAILRKATR	TAILRKATR	TAILRKATR			PB2	371	9	114.89	1028.65	1	515.331	18.8302	0.101532	SB
PB2_358-369	EGYEEFTM(+15.99)VGR	EGYEEFTMVGR	EGYEEFTMVGR	EGYEEFTMVGR	Oxidation (M)	M8:Oxidation (M):1000.00	PB2	358	11	113.11	1332.57	0	667.29	42.4839	0.713762	WB
PB2_6-16	ELRNLM(+15.99)SQSR	ELRNLMSQSR	ELRNLMSQSR	ELRNLMSQSR	Oxidation (M)	M6:Oxidation (M):1000.00	PB2	6	10	105.31	1248.62	2.5	417.216	20.9846	0.571976	WB
PB2_417-428	DLNFVNRANQR	DLNFVNRANQR	DLNFVNRANQR				PB2	417	11	97.04	1345.69	0.6	449.569	29.8794	0.450894	SB
PB2_590-599	GQ(+0.98)YSGFVRT	GQYSGFVRT	GQYSGFVRT		Deamidation (NQ)	Q2:Deamidation (NQ):1000.00	PB2	590	9	48.61	1014.48	1.7	508.247	33.5123	20.7976	NB
PB2_273-284	SADPLASLLEM(+15.99)	SADPLASLLEM	SADPLASLLEM		Oxidation (M)	M11:Oxidation (M):1000.00	PB2	273	11	107.9	1161.56	1.9	581.788	75.4841	23.5272	NB
PB2_591-599	Q(+0.98)YSGFVRT	QYSGFVRT	QYSGFVRT	QYSGFVRT	Deamidation (NQ)	Q1:Deamidation (NQ):1000.00	PB2	591	8	66.82	957.456	0.5	479.735	31.0548	44.699	NB
PB2_303-314	TEEQAVDICKA	TEEQAVDICKA	TEEQAVDICKA				PB2	303	11	23.09	1205.56	7.2	603.792	30.9461	77.7978	NB
PB2_127-136	GTFGPVHFR	GTFGPVHFR		GTFGPVHFR			PB2	127	9	18.64	1016.52	3.6	509.269	34.4386	0.013536	SB	GTFGPVHFR	GTFGPVHFR
PB2_413-424	AVRGDLNFVNR	AVRGDLNFVNR		AVRGDLNFVNR			PB2	413	11	103.64	1259.67	2	630.845	31.0443	0.943026	WB
PB2_275-284	DPLASLLEM(+15.99)	DPLASLLEM		DPLASLLEM	Oxidation (M)	M9:Oxidation (M):1000.00	PB2	275	9	115.29	1003.49	1.7	502.753	77.0283	15.6274	NB
PB2_18-29	EILTKTTVDHM(+15.99)	EILTKTTVDHM		EILTKTTVDHM	Oxidation (M)	M11:Oxidation (M):1000.00	PB2	18	11	114.94	1302.65	-1.5	652.331	25.4949	16.5912	NB
PB2+3_15-27	TTKSNVAVSHPR	TTKSNVAVSHPR	TTKSNVAVSHPR	TTKSNVAVSHPR			PB2+3	15	12	115.84	1295.69	-2.6	432.904	17.8795	0.989487	WB
PB1_193-204	DNM(+15.99)TKKM(+15.99)ITQR	DNMTKKMITQR	DNMTKKMITQR	DNMTKKMITQR	Oxidation (M); Oxidation (M)	M3:Oxidation (M):1000.00;M7:Oxidation (M):1000.00	PB1	193	11	114.32	1396.68	-0.6	699.347	17.86	0.388215	SB
PB1_196-205	M(+15.99)TKKM(+15.99)ITQR	MTKKMITQR	MTKKMITQR	MTKKMITQR	Oxidation (M); Oxidation (M)	M1:Oxidation (M):1000.00;M5:Oxidation (M):1000.00	PB1	196	9	108.28	1167.61	1.9	390.212	17.6081	0.019258	SB
PB1_664-673	HSWIPKRNR	HSWIPKRNR	HSWIPKRNR				PB1	664	9	92.53	1192.66	-0.6	398.56	19.459	0.143572	SB
PB1_551-561	FIKDYRYTYR	FIKDYRYTYR	FIKDYRYTYR				PB1	551	10	88.07	1423.72	0.1	475.582	27.1044	0.153725	SB
PB1_109-119	ETM(+15.99)EVVQQTR	ETMEVVQQTR		ETMEVVQQTR	Oxidation (M)	M3:Oxidation (M):1000.00	PB1	109	10	114.94	1235.58	1.2	618.799	21.1266	0.021048	SB	ETMEVVQQTR
PB1_143-152	LANTIEVFR	LANTIEVFR		LANTIEVFR			PB1	143	9	48.83	1061.59	1.8	531.802	44.3115	0.203242	SB
PB1_F2_51-60	M(+15.99)PKQIVYWR	MPKQIVYWR		MPKQIVYWR	Oxidation (M)	M1:Oxidation (M):1000.00	PB1_F2	51	9	91.15	1235.65	2.9	618.833	31.8279	0.311391	SB
PA_500-509	LYGFIIKGR	LYGFIIKGR	LYGFIIKGR	LYGFIIKGR			PA	500	9	110.43	1065.63	2.8	533.826	39.5202	0.393675	SB
PA+3_47-58	HSLGSM(+15.99)LHVFR	HSLGSMLHVFR	HSLGSMLHVFR		Oxidation (M)	M6:Oxidation (M):1000.00	PA+3	47	11	94.76	1298.66	0.4	433.892	29.1092	0.460688	SB
PA_607-616	M(+15.99)TKEFFENK	MTKEFFENK		MTKEFFENK	Oxidation (M)	M1:Oxidation (M):1000.00	PA	607	9	103.62	1188.55	3.4	595.284	24.324	0.233146	SB	MTKEFFENK
PA_523-532	M(+15.99)EFSLTDPR	MEFSLTDPR		MEFSLTDPR	Oxidation (M)	M1:Oxidation (M):1000.00	PA	523	9	29.09	1110.5	0.9	556.259	47.3728	2.81877	NB
NP_372-385	ETM(+15.99)ESSTLELRSR	ETMESSTLELRSR	ETMESSTLELRSR	ETMESSTLELRSR	Oxidation (M)	M3:Oxidation (M):1000.00	NP	372	13	110.81	1553.74	1.4	777.876	25.5797	0.659612	WB
NP_252-262	EFEDLTFLAR	EFEDLTFLAR	EFEDLTFLAR	EFEDLTFLAR			NP	252	10	112.88	1239.61	3.1	620.816	64.6258	0.254615	SB
NP_372-383	ETM(+15.99)ESSTLELR	ETMESSTLELR	ETMESSTLELR	ETMESSTLELR	Oxidation (M)	M3:Oxidation (M):1000.00	NP	372	11	116.46	1310.6	1	656.309	31.8047	0.08461	SB
NP_375-385	ESSTLELRSR	ESSTLELRSR	ESSTLELRSR				NP	375	10	109.67	1176.61	-0.2	589.312	22.3231	0.683818	WB
NP_470-480	KAASPIVPSF	KAASPIVPSF	KAASPIVPSF				NP	470	10	51.91	1015.57	1.2	508.793	50.5294	11.5662	NB
NP_142-151	NLNDATYQR	NLNDATYQR	NLNDATYQR	NLNDATYQR			NP	142	9	108.33	1093.52	2.6	547.766	24.1681	0.034117	SB	NLNDATYQR
NP_142-153	NLNDATYQRTR	NLNDATYQRTR	NLNDATYQRTR	NLNDATYQRTR			NP	142	11	107.1	1350.66	1.2	451.229	21.6322	0.626681	WB
NP_257-268	TFLARSALILR	TFLARSALILR	TFLARSALILR				NP	257	11	105.71	1259.77	-0.1	420.931	43.8515	0.440331	SB
NP_46-56	ELKLSDYEGR	ELKLSDYEGR	ELKLSDYEGR				NP	46	10	99.68	1208.6	0.4	605.309	31.4053	0.580001	WB
NP_375-383	ESSTLELR	ESSTLELR	ESSTLELR				NP	375	8	100.92	933.477	0.5	467.746	27.5179	1.7188	WB
NP_260-268	ARSALILR	ARSALILR	ARSALILR				NP	260	8	85.57	898.571	-1.4	450.292	24.7722	3.8729	NB
NP_408-422	IQPTFSVQRNLPFD	IQPTFSVQRNLPFD	IQPTFSVQRNLPFD				NP	408	14	63.05	1660.86	-0.9	831.435	56.5205	91.768	NB	IQPTFSVQRNLPFD
NP_481-489	M(+15.99)SNEGSYF	MSNEGSYF	MSNEGSYF		Oxidation (M)	M1:Oxidation (M):1000.00	NP	481	8	87.85	949.349	1.7	475.682	39.3701	19.7128	NB
NP_450-462	SARPEDVSFQGR	SARPEDVSFQGR		SARPEDVSFQGR			NP	450	12	114.03	1347.65	2.2	674.835	25.4802	3.50915	NB
M1_91-102	NNM(+15.99)DKAVKLYR	NNMDKAVKLYR	NNMDKAVKLYR	NNMDKAVKLYR	Oxidation (M)	M3:Oxidation (M):1000.00	M1	91	11	108.88	1366.7	1	456.575	20.1745	0.299909	SB
M1_64-73	FTLTVPSER	FTLTVPSER	FTLTVPSER	FTLTVPSER			M1	64	9	114.7	1048.56	2.8	525.286	44.0776	0.056163	SB	FTLTVPSER
M1_179-188	M(+15.99)VLASTTAK	MVLASTTAK	MVLASTTAK	MVLASTTAK	Oxidation (M)	M1:Oxidation (M):1000.00	M1	179	9	114.03	936.495	0.6	469.255	21.6159	1.40252	WB	MVLASTTAK	MVLASTTAK
M1_235-244	ENLQAYQKR	ENLQAYQKR	ENLQAYQKR	ENLQAYQKR			M1	235	9	106.99	1148.59	1.4	383.872	21.4341	0.358599	SB
M1_168-179	TTNPLIRHENR	TTNPLIRHENR	TTNPLIRHENR	TTNPLIRHENR			M1	168	11	113.88	1349.72	1.9	450.914	20.5354	0.321204	SB	TTNPLIRHENR	TTNPLIRHENR
M1_201-211	EAM(+15.99)EVASQAR	EAMEVASQAR		EAMEVASQAR	Oxidation (M)	M3:Oxidation (M):1000.00	M1	201	10	107.34	1106.5	1.7	554.26	18.891	0.051455	SB	EAMEVASQAR
M1_4-12	LTEVETYV	LTEVETYV		LTEVETYV			M1	4	8	102.18	952.475	3.7	477.247	50.5122	47.3461	NB	LTEVETYV	LTEVETYV
NA_422-431	FYVELIRGR	FYVELIRGR	FYVELIRGR	FYVELIRGR			NA	422	9	110.22	1151.65	2.5	384.89	41.7761	0.097169	SB
HA_505-516	DVYRDEALNNR	DVYRDEALNNR	DVYRDEALNNR	DVYRDEALNNR			HA	505	11	114.96	1363.65	1.6	455.557	26.2503	0.186195	SB
HA_263-272	SNGNLIAPR	SNGNLIAPR	SNGNLIAPR	SNGNLIAPR			HA	263	9	113.85	940.509	2.1	471.263	26.748	0.829421	WB
HA_98-107	ETWDLFVER	ETWDLFVER	ETWDLFVER	ETWDLFVER			HA	98	9	114.01	1193.57	2	597.794	64.229	0.002857	SB
HA_262-272	NSNGNLIAPR	NSNGNLIAPR		NSNGNLIAPR			HA	262	10	113.74	1054.55	1.5	528.284	26.8182	0.211806	SB	NSNGNLIAPR
HA+1_203-212	YTFGGFTTR	YTFGGFTTR	YTFGGFTTR	YTFGGFTTR			HA+1	203	9	108.78	1048.5	2.8	525.258	44.9511	0.005071	SB
HA+1_203-213	YTFGGFTTRA	YTFGGFTTRA	YTFGGFTTRA				HA+1	203	10	101.07	1119.53	0	560.775	43.2508	0.844935	WB
NS1_48-60	S(+42.01)TLGLDIKTATR	STLGLDIKTATR	STLGLDIKTATR	STLGLDIKTATR	Acetylation (N-term)	S1:Acetylation (N-term):1000.00	NS1	48	12	30.55	1316.73	0.9	439.918	34.8398	1.83404	WB
NS1_137-146	IFDRLETLI	IFDRLETLI	IFDRLETLI				NS1	137	9	87.42	1118.63	1.6	560.325	66.2159	32.6345	NB	IFDRLETLI	IFDRLETLI
NS1_221-231	EM(+15.99)AGTIRSEV	EMAGTIRSEV	EMAGTIRSEV	EMAGTIRSEV	Oxidation (M)	M2:Oxidation (M):1000.00	NS1	221	10	110.84	1107.52	2.8	554.77	26.6771	12.7361	NB
NS1_196-205	ETLQRFAWR	ETLQRFAWR		ETLQRFAWR			NS1	196	9	114.09	1205.63	1.7	402.885	36.5765	0.027692	SB
NS2_40-52	LYRDSLGEAVM(+15.99)R	LYRDSLGEAVMR	LYRDSLGEAVMR	LYRDSLGEAVMR	Oxidation (M)	M11:Oxidation (M):1000.00	NS2	40	12	114.88	1424.71	2.3	475.911	30.0334	1.85566	WB
NS2_43-52	DSLGEAVM(+15.99)R	DSLGEAVMR	DSLGEAVMR	DSLGEAVMR	Oxidation (M)	M8:Oxidation (M):1000.00	NS2	43	9	100.98	992.46	1.6	497.238	28.7666	0.147958	SB	DSLGEAVMR
