## Supplementary material for "Identification of HLA-A33-restricted CD8^+^ T cell epitopes from avian influenza A/H5N1": Supp Data 2

### Sheet: descriptors
Modifications
Oxidation (M): 15.99
Deamidation (NQ): 0.98
Databases
IAV search	Human proteome + A/X31 proteome + A/X31 6 frame nucleotide sequence translation
Binding affinity prediction
NetMHC4.2 binding predictions	SB (strong binder)	%rank ≤ 0.5
	WB (weak binder)	%rank ≤ 2
	NB (non-binder)	%rank >2

### Sheet: A3301 A_H5N1
HLA-A*33:01-bound peptides from all A/H5N1 transfected cells
Peptide details								Parameters of best identification					Predicted HLA binding
Peptide Name	Peptide	Sequence	PTM	Ascore	Protein	start	length	-10lgP	Mass	ppm	m/z	RT	HLA-A*33:01 %Rank	HLA-A*33:01 Bind level	Previously described in IEDB	HLA-restriction
M_64-73	FTLTVPSER	FTLTVPSER			M	64	9	32.43	1048.56	3	525.287	38.14	0.082885	SB
M_92-100	NM(+15.99)DRAVKL	NMDRAVKL	Oxidation (M)	M2:Oxidation (M):1000.00	M	92	8	23	961.501	3.5	481.76	19.42	16.1152	NB
M_126-135	SCM(+15.99)GLIYNR	SCMGLIYNR	Oxidation (M)	M3:Oxidation (M):1000.00	M	126	9	22.76	1071.48	-9.5	536.744	28.44	0.370746	SB
M_36-44	NTDLEALM(+15.99)	NTDLEALM	Oxidation (M)	M8:Oxidation (M):1000.00	M	36	8	21.91	921.411	2.1	461.714	38.85	21.9931	NB
PB2_417-428	DLNFVNRANQR	DLNFVNRANQR			PB2	417	11	47.74	1345.69	2	673.851	32.85	0.181293	SB
PB2_419-428	NFVNRANQR	NFVNRANQR			PB2	419	9	44.4	1117.57	0	559.794	32.79	0.047295	SB
PB2_420-428	FVNRANQR	FVNRANQR			PB2	420	8	32.63	1003.53	-2.1	502.772	32.78	1.14194	WB
PB2_371-380	TAILRKATR	TAILRKATR			PB2	371	9	29.84	1028.65	-0.9	515.33	18.33	0.079086	SB
PB2_381-390	LIQLIVSGR	LIQLIVSGR			PB2	381	9	27.9	997.628	3	499.823	50.18	0.560599	WB
PB2_609-617	TFDTVQII	TFDTVQII			PB2	609	8	26.57	935.496	1.5	468.756	69.01	33.6811	NB
PB2_128-137	GTFGPVHFR	GTFGPVHFR			PB2	128	9	19.51	1016.52	-2.3	509.266	36.64	0.054391	SB	GTFGPVHFR	A*03 supertype
PB2_464-474	LPDM(+15.99)TPSTEM(+15.99)	LPDMTPSTEM	Oxidation (M)	M4:Oxidation (M):1000.00;M10:Oxidation (M):1000.00	PB2	464	10	18.78	1152.47	1.5	577.242	32.84	23.8088	NB
PB2_600-611	FQQ(+.98)M(+15.99)RDVLGTF	FQQMRDVLGTF	Deamidation (NQ); Oxidation (M)	Q3:Deamidation (NQ):0.00;M4:Oxidation (M):1000.00	PB2	600	11	10.03	1357.63	1.6	679.825	62.83	34.9201	NB
PB2_287-296	TQIGGIRM(+15.99)V	TQIGGIRMV	Oxidation (M)	M8:Oxidation (M):1000.00	PB2	287	9	6.36	989.533	8.8	495.778	55.06	9.12248	NB
PB2_588-598	VSETQ(+.98)GTEKL	VSETQGTEKL	Deamidation (NQ)	Q5:Deamidation (NQ):1000.00	PB2	588	10	6.07	1091.53	-2.3	546.773	61.79	50.5008	NB
PB2_590-599	GQYSGFVRT	GQYSGFVRT			PB2	590	9	29.53	1013.49	0	507.754	33.87	30.1052	NB
PB2_413-424	AVRGDLNFVNR	AVRGDLNFVNR			PB2	413	11	29.21	1259.67	1.3	420.899	32.36	1.36039	WB
PB2_108-117	TVHYPKVYK	TVHYPKVYK			PB2	108	9	26.48	1133.62	-4.5	378.88	22.15	0.51812	WB
PB2_578-587	EPFQSLVPK	EPFQSLVPK			PB2	578	9	12.57	1043.57	4	522.792	48.39	1.60782	WB
PB2_260-269	IIAARNIVR	IIAARNIVR			PB2	260	9	10.35	1024.65	2.2	513.334	26.24	0.370342	SB	IIAARNIVR	A*03 supertype
PB2_572-584	YNKM(+15.99)EFEPFQSL	YNKMEFEPFQSL	Oxidation (M)	M4:Oxidation (M):1000.00	PB2	572	12	8.29	1547.7	0.8	774.856	58.67	32.3416	NB
PB2_738-752	KRDSSILTDSQTAT	KRDSSILTDSQTAT			PB2	738	14	8.25	1521.76	-2.4	508.261	30.06	88.5965	NB
HA_170-179	N(+.98)NTYPTIKR	NNTYPTIKR	Deamidation (NQ)	N1:Deamidation (NQ):11.06	HA	170	9	35.32	1106.57	0.9	554.295	26.52	0.311618	SB
HA_61-70	DGVKPLILR	DGVKPLILR			HA	61	9	33.08	1009.63	2.8	505.823	39.1	0.089125	SB
HA_171-179	NTYPTIKR	NTYPTIKR			HA	171	8	32.11	991.545	4.4	496.782	26.51	0.148756	SB
HA_407-416	QFEAVGREF	QFEAVGREF			HA	407	9	31.89	1081.52	1.3	541.768	44.74	10.1041	NB
HA_171-179	N(+.98)NTYPTIK	NNTYPTIK	Deamidation (NQ)	N1:Deamidation (NQ):0.00	HA	171	8	29.68	950.471	3.8	476.245	33.08	16.4916	NB
HA_552-562	SLWMCSN(+.98)GSL	SLWMCSNGSL	Deamidation (NQ)	N7:Deamidation (NQ):1000.00	HA	552	10	5.09	1097.45	4.8	549.736	63.61	51.5588	NB	SLWMCSNGSL
HA_237-246	GQ(+.98)SGRMDFF	GQSGRMDFF	Deamidation (NQ)	Q2:Deamidation (NQ):1000.00	HA	237	9	9.28	1044.43	-5.2	523.221	39.86	44.8226	NB
HA_199-211	DAAEQTKLYQN(+.98)P	DAAEQTKLYQNP	Deamidation (NQ)	N11:Deamidation (NQ):0.00	HA	199	12	7.08	1377.64	-2.5	689.826	19.42	67.5537	NB
HA_41-50	TVTHAQDIL	TVTHAQDIL			HA	41	9	6.27	996.524	-7	499.266	41.39	25.8052	NB
NP_372-385	EAM(+15.99)DSNTLELRSR	EAMDSNTLELRSR	Oxidation (M)	M3:Oxidation (M):1000.00	NP	372	13	46.49	1536.72	1.1	513.248	26.15	1.13076	WB
NP_372-383	EAM(+15.99)DSNTLELR	EAMDSNTLELR	Oxidation (M)	M3:Oxidation (M):1000.00	NP	372	11	44.36	1293.59	1.1	647.802	33.61	0.162238	SB
NP_375-383	DSNTLELR	DSNTLELR			NP	375	8	41.56	946.472	-0.9	474.243	34.48	0.890306	WB
NP_418-427	LPFERATIM(+15.99)	LPFERATIM	Oxidation (M)	M9:Oxidation (M):1000.00	NP	418	9	38.58	1092.56	1.4	547.29	44.17	10.4246	NB	LPFERATIM
NP_88-99	DPKKTGGPIYR	DPKKTGGPIYR			NP	88	11	36.88	1230.67	-0.9	411.231	19.39	1.21377	WB
NP_340-349	DLRVSSFIR	DLRVSSFIR			NP	340	9	32.67	1091.61	4.1	546.814	46.9	0.111363	SB
NP_142-151	NLNDATYQR	NLNDATYQR			NP	142	9	30.36	1093.52	4.7	547.768	24.44	0.029799	SB
NP_478-489	SFDM(+15.99)NNEGSYF	SFDMNNEGSYF	Oxidation (M)	M4:Oxidation (M):1000.00	NP	478	11	25.94	1325.49	4.4	663.754	58.44	20.938	NB
NP_450-462	SARPEDVSFQGR	SARPEDVSFQGR			NP	450	12	25.69	1347.65	0.3	674.834	25.84	5.26712	NB
NP_142-153	NLNDATYQRTR	NLNDATYQRTR			NP	142	11	22.45	1350.66	1.1	451.229	21.58	0.705352	WB
NP_421-431	ERATIMAAFT	ERATIMAAFT			NP	421	10	11.36	1109.55	-1.2	555.784	56.41	20.0124	NB
NP_117-126	RRIWRQ(+.98)AN(+.98)N	RRIWRQANN	Deamidation (NQ)	Q6:Deamidation (NQ):91.37;N8:Deamidation (NQ):30.46	NP	117	9	9.17	1214.63	-1	608.32	19.63	59.81	NB
NP_152-163	RALVRTGM(+15.99)DPR	RALVRTGMDPR	Oxidation (M)	M8:Oxidation (M):1000.00	NP	152	11	9.17	1286.69	-2.6	644.35	20.06	7.53158	NB
NP_414-423	VQRN(+.98)LPFER	VQRNLPFER	Deamidation (NQ)	N4:Deamidation (NQ):11.10	NP	414	9	9.04	1158.61	1.4	387.213	40.74	1.06682	WB
NP_358-368	LSTRGVQ(+.98)IAS	LSTRGVQIAS	Deamidation (NQ)	Q7:Deamidation (NQ):1000.00	NP	358	10	8.51	1031.56	-8.1	516.784	28.38	57.4353	NB
NP_383-397	SRYWAIRTRSGGNT	SRYWAIRTRSGGNT			NP	383	14	8.3	1623.82	-3.9	406.961	21.53	78.6535	NB
NP_46-59	ELKLSDYEGRLIQ	ELKLSDYEGRLIQ			NP	46	13	7.88	1562.83	2.4	782.424	52.33	57.5653	NB
NP_7-20	KRSYEQ(+.98)METGGER	KRSYEQMETGGER	Deamidation (NQ)	Q6:Deamidation (NQ):1000.00	NP	7	13	7.41	1570.7	1.1	786.36	19.19	17.4132	NB
NP_452-462	RPEDVSFQGR	RPEDVSFQGR			NP	452	10	7.07	1189.58	3.6	595.801	20.89	2.71153	NB
NP_55-66	RLIQ(+.98)NSITIER	RLIQNSITIER	Deamidation (NQ)	Q4:Deamidation (NQ):0.00	NP	55	11	5.8	1342.76	-8.7	448.589	39.33	1.45868	WB
NP_67-78	VLSAFDERRNR	VLSAFDERRNR			NP	67	11	21.35	1361.72	0	454.913	23.41	1.30857	WB
NP_68-78	LSAFDERRN(+.98)R	LSAFDERRNR	Deamidation (NQ)	N9:Deamidation (NQ):1000.00	NP	68	10	12.13	1263.63	-7	422.215	24.69	1.81663	WB
NP_165-175	SLMQ(+.98)GSTLPR	SLMQGSTLPR	Deamidation (NQ)	Q4:Deamidation (NQ):1000.00	NP	165	10	10.5	1089.55	4.2	545.784	52.33	1.74945	WB
NP_4-16	Q(+.98)GTKRSYEQ(+.98)MET	QGTKRSYEQMET	Deamidation (NQ)	Q1:Deamidation (NQ):1000.00;Q9:Deamidation (NQ):1000.00	NP	4	12	9.93	1458.63	-3.1	487.216	65.38	97.6715	NB
NP_10-20	YEQ(+.98)METGGER	YEQMETGGER	Deamidation (NQ)	Q3:Deamidation (NQ):1000.00	NP	10	10	8.99	1199.48	4.3	600.748	24.26	6.53773	NB
NP_229-239	KFQ(+.98)TAAQ(+.98)RAM	KFQTAAQRAM	Deamidation (NQ)	Q3:Deamidation (NQ):1000.00;Q7:Deamidation (NQ):1000.00	NP	229	10	8.25	1152.56	-3.8	577.285	27.62	32.394	NB
NP_64-75	ERMVLSAFDER	ERMVLSAFDER			NP	64	11	7.7	1351.66	3.2	676.837	33.43	2.26869	NB
NP_141-151	SN(+.98)LNDATYQR	SNLNDATYQR	Deamidation (NQ)	N2:Deamidation (NQ):0.00	NP	141	10	6.12	1181.53	-6.7	591.769	22.72	0.675115	WB
NP_436-447	RTSDMRTEIIR	RTSDMRTEIIR			NP	436	11	5.81	1376.72	-3.3	459.912	33.86	2.66771	NB
NP_224-233	N(+.98)ILKGKFQT	NILKGKFQT	Deamidation (NQ)	N1:Deamidation (NQ):21.15	NP	224	9	5.59	1048.59	-9.2	525.298	45.07	16.8511	NB

### Sheet: A3303 A_H5N1
HLA-A*33:03-bound peptides from all A/H5N1 transfected cells
Peptide details								Parameters of best identification					Predicted HLA binding
Peptide Name	Peptide	Sequence	PTM	Ascore	Protein	start	length	-10lgP	Mass	ppm	m/z	RT	HLA-A*33:03 %Rank	HLA-A*33:03 Bind level	Previously described in IEDB	HLA-restriction
HA_170-179	N(+.98)NTYPTIKR	NNTYPTIKR	Deamidation (NQ)	N1:Deamidation (NQ):11.06	HA	170	9	28.66	1106.57	3	554.295	25.99	0.375583	SB
M_201-211	EAMEVANQAR	EAMEVANQAR			M	201	10	40.14	1117.52	0.4	559.767	25.34	0.050329	SB
M_235-244	ENLQAYQKR	ENLQAYQKR			M	235	9	36.84	1148.59	1.7	383.873	22	0.358599	SB
M_64-73	FTLTVPSER	FTLTVPSER			M	64	9	36.06	1048.56	1.8	525.286	46.78	0.056163	SB
M_126-135	SCM(+15.99)GLIYNR	SCMGLIYNR	Oxidation (M)	M3:Oxidation (M):1000.00	M	126	9	32.67	1071.48	-0.4	536.749	35.12	0.263016	SB
M_36-44	NTDLEALM(+15.99)	NTDLEALM	Oxidation (M)	M8:Oxidation (M):1000.00	M	36	8	25.57	921.411	7.2	461.716	47.65	23.5929	NB
M_65-73	TLTVPSER	TLTVPSER			M	65	8	22.18	901.487	0.7	451.751	30.13	2.39701	NB
M_92-100	NM(+15.99)DRAVKL	NMDRAVKL	Oxidation (M)	M2:Oxidation (M):1000.00	M	92	8	13.56	961.501	-0.8	481.758	23.04	23.9257	NB
M_91-102	NNM(+15.99)DRAVKLYK	NNMDRAVKLYK	Oxidation (M)	M3:Oxidation (M):1000.00	M	91	11	9.33	1366.7	-0.8	684.358	22.25	3.5415	NB
NP_408-422	VQPTFSVQRNLPFE	VQPTFSVQRNLPFE			NP	408	14	43.38	1660.86	5.3	831.44	55.71	89.8535	NB
NP_372-383	EAM(+15.99)DSNTLELR	EAMDSNTLELR	Oxidation (M)	M3:Oxidation (M):1000.00	NP	372	11	42.64	1293.59	6	647.805	31.65	0.117434	SB
NP_372-385	EAM(+15.99)DSNTLELRSR	EAMDSNTLELRSR	Oxidation (M)	M3:Oxidation (M):1000.00	NP	372	13	40.97	1536.72	2	513.248	25.42	0.910764	WB
NP_418-427	LPFERATIM(+15.99)	LPFERATIM	Oxidation (M)	M9:Oxidation (M):1000.00	NP	418	9	34.09	1092.56	1.2	547.29	41.31	13.3273	NB	LPFERATIM
NP_375-383	DSNTLELR	DSNTLELR			NP	375	8	23.34	946.472	0.8	474.244	22.42	1.44644	WB
NP_143-151	LNDATYQR	LNDATYQR			NP	143	8	5.24	979.472	5	490.746	22.01	2.4577	NB
NP_478-489	SFDM(+15.99)NNEGSYF	SFDMNNEGSYF	Oxidation (M)	M4:Oxidation (M):1000.00	NP	478	11	15.47	1325.49	2.1	663.752	55.82	24.504	NB
NP_152-163	RALVRTGMDPR	RALVRTGMDPR			NP	152	11	8.76	1270.69	-1.1	636.353	19.65	5.95467	NB
NP_117-126	RRIWRQ(+.98)AN(+.98)N	RRIWRQANN	Deamidation (NQ)	Q6:Deamidation (NQ):101.94;N8:Deamidation (NQ):33.98	NP	117	9	7.08	1214.63	1.1	608.321	20.01	62.8292	NB
NP_409-422	QPTFSVQRNLPFE	QPTFSVQRNLPFE			NP	409	13	6.15	1561.79	3.5	781.904	53.78	96.3595	NB
NP_413-423	SVQRNLPFER	SVQRNLPFER			NP	413	10	5.07	1244.66	1	415.895	21.93	0.393759	SB	SVQRNLPFER	A*03 supertype
PB2_118-127	YFEKVERLK	YFEKVERLK			PB2	118	9	42.18	1210.67	-0.5	606.342	27.66	3.13843	NB
PB2_6-16	ELRDLM(+15.99)SQSR	ELRDLMSQSR	Oxidation (M)	M6:Oxidation (M):1000.00	PB2	6	10	39.98	1249.61	-1.2	625.811	23.69	0.234397	SB
PB2_105-114	TTSTVHYPK	TTSTVHYPK			PB2	105	9	36.68	1032.52	-4.2	517.267	20.34	0.510537	WB
PB2_128-137	GTFGPVHFR	GTFGPVHFR			PB2	128	9	34.18	1016.52	-0.3	509.267	36.84	0.013536	SB	GTFGPVHFR	A*03 supertype
PB2_591-599	Q(+.98)YSGFVRT	QYSGFVRT	Deamidation (NQ)	Q1:Deamidation (NQ):1000.00	PB2	591	8	17.77	957.456	0	479.735	34.66	44.699	NB
PB2_590-599	GQYSGFVRT	GQYSGFVRT			PB2	590	9	15.07	1013.49	2.5	507.755	34.9	20.7976	NB
PB2_417-428	DLNFVNRAN(+.98)Q(+.98)R	DLNFVNRANQR	Deamidation (NQ)	N9:Deamidation (NQ):7.97;Q10:Deamidation (NQ):20.76	PB2	417	11	8.47	1347.65	-1.5	674.833	43.33	0.450894	SB
PB2_116-125	KTYFEKVER	KTYFEKVER			PB2	116	9	6.79	1198.63	6.1	400.555	23.2	0.187772	SB
PB2_414-424	VRGDLNFVNR	VRGDLNFVNR			PB2	414	10	6.1	1188.64	-2.1	397.219	30.08	3.76067	NB
PB2_117-127	TYFEKVERLK	TYFEKVERLK			PB2	117	10	44.76	1311.72	1.1	656.867	30.88	0.970533	WB
PB2_108-117	TVHYPKVYK	TVHYPKVYK			PB2	108	9	29.77	1133.62	0.1	567.819	23.56	0.24543	SB
PB2_303-314	TEEQAVDICKA	TEEQAVDICKA			PB2	303	11	16	1205.56	7.8	603.792	34.33	77.7978	NB
