## Supplementary material for "Identification of HLA-A33-restricted CD8^+^ T cell epitopes from avian influenza A/H5N1": Supp Data 3

### Sheet: Paired TCR data
Donor ID	Stimulating APC	T cell	TRAV.TRAJ_aCDR3_TRBV.TRBD.TRBJ_bCDR3	Clone Count	Frequency (%)
Donor 1	C1R.A*33:03 + NPSVQ	CD8+ IFNg+	AV20.J13_CAVSGGYQKVTF & _BV27.BD1.BJ2-3_CASSSGPHRTDTQYF	20	55.5556
			AV16.J52_CALSGVRAGGTSYGKLTF & BV7-2.BD2.BJ2-1_CASSLAGGASNEQFF	1	2.77
			AV12-3.J54_CAIQGAQKLVF & BV11-2.BD1.BJ2-7_CASSLGTGRYEQYF	3	8.33
			AV5.J12_CAEMDSSYKLIF & BV9.BD2.BJ2-2_CASSPRSFGTGELFF	3	8.33
			AV1-2.J26_CAVRDLRGQNFVF & BV18.BD1.BJ2-4_CASSPQGAGNFAKNIQYF	1	2.77
			AV3.J39_CAVRDMNHNAGNMLTF & BV6-5.BD2.BJ1-1_CASSYSGLPSVEAFF	1	2.77
			AV29/DV5.J34_CAARSYNTDKLIF & BV7-9.BD1.BJ2-6_CASSPPWTGETSGANVLTF	1	2.77
			AV22.J52_CASSSSNAGGTSYGKLTF & BV10-3.BD1.BJ1-6_CAIRVGTAYNSPLHF	1	2.77
			AV19.J53_CALSENSGGSNYKLTF & BV4-3.BD1.BJ1-6_CASSQEGVDSPLHF	1	2.77
			AV1-2.J34_CAVRDLSDKLIF & BV11-2.BD1.BJ2-7_CASSLGTGRYEQYF	1	2.77
			AV41.J30_CAVPMNRDDKIIF & BV28.BD1.BJ1-1_CASSLCYQGGMNTEAFF	1	2.77
			AV1-2.J34_CAVRDLSDKLIF & BV3-1.BD1.BJ1-1_CASSNGQGDTEAFF	1	2.77
			AV36/DV7.J48_CAVRPNFGNEKLTF & BV9.BD2.BJ2-4CASSGGLAGSRSIQYF	1	2.77
Donor 2	C1R.A*33:03 + NPSVQ	CD8+ IFNg+	AV13-2.J22_CAENPPPGSARQLTF & BV27.BD1.BJ1-1_CASSFGHSNTEAFF	1	5
			AV14/DV4.J43_CAMREYNNDMRF & BV10-2.BD2.BJ2-1_CASTQTSGSYNEQFF	7	35
			AV19.J29_CALSEADSGNTPLVF & BV7-6.BD1.BJ2-7_CASSLGDRDYEQYF	1	5
			AV1-2.J8_CAVRYGFQKLVF & BV19.BD2.BJ2-6_CASSPLAGASGANVLTF	2	10
			AV1-1.J12_CAGGRMDSAPTFIF & BV6-5.BD1.BJ1-1_CASSYGGRDTEAFF	1	5
			AV13-2.J27_CAENTNAGKSTF & BV7-3.BD2.BJ2-1_CASSLTAGAYNEQFF	1	5
			AV14/DV4.J43_CAMRDDLNDMRF & BV10-3.BD1.BJ1-1_CAISESEGENTEAFF	2	10
			AV3.J15_CAVRVLGTALIF & BV19.BD1.BJ2-1_CASSEGQGLVGYEQFF	1	5
			AV20.J48_CAVQAGNDFGNEKLTF & BV9.BD1.BJ1-2_CASTNTNYGYTF	1	5
			AV1-2.J23_CAVRDLGNQGGKLIF & BV5-5.BD1.BJ1-5_CASSYGAGGQPQHF	1	5
			AV12-2.J28_CAVRSGAGSYQLTF & BV6-5.BD2.BJ2-7_CASSYEHGSSYEQYF	1	5
			AV27.J35_CAGGSGFGNVLHC & BV27.BD2.BJ2-5_CASSLSPAGVGETQYF	1	5
